# Intracellular and intercellular gene regulatory networks inference from time-course individual RNA-Seq

**DOI:** 10.1101/2021.05.05.442868

**Authors:** Makoto Kashima, Yuki Shida, Takashi Yamashiro, Hiromi Hirata, Hiroshi Kurosaka

## Abstract

Gene regulatory network (GRN) inference is an effective approach to understand the molecular mechanisms underlying biological events. Generally, GRN inference mainly targets intracellular regulatory relationships such as transcription factors and their associated targets. In multicellular organisms, there are both intracellular and intercellular regulatory mechanisms. Thus, we hypothesize that GRNs inferred from time-course individual (whole embryo) RNA-Seq during development can reveal intercellular regulatory relationships (signaling pathways) underlying the development. Here, we conducted time-course bulk RNA-Seq of individual mouse embryos during early development, followed by pseudo-time analysis and GRN inference. The results demonstrated that GRN inference from RNA-Seq with pseudo-time can be applied for individual bulk RNA-Seq similar to scRNA-Seq. Validation using an experimental-source-based database showed that our approach could significantly infer GRN for all transcription factors in the database. Furthermore, the inferred ligand-related and receptor-related downstream genes were significantly overlapped. Thus, the inferred GRN based on whole organism could include intercellular regulatory relationships, which cannot be inferred from scRNA-Seq based only on gene expression data. Overall, inferring GRN from time-course bulk RNA-Seq is an effective approach for understanding the regulatory relationships underlying biological events in multicellular organisms.
