## supplemental_table for "Intracellular and intercellular gene regulatory networks inference from time-course individual RNA-Seq"

### Sheet: TableS1
Table S1 Evaluation resulys of inferred GRN by comparing with a TF-downstream gene database
Gene name	Number of predicted targets	Number of ground truth target	Validated target rate	Background rate	p value	Adjusted p value
Sox17	1032	18295	0.899225	0.650674	8.31e-74	1.04e-72
Mybl1	1042	8923	0.43858	0.317352	1.13e-15	1.5e-15
Msc	1074	15554	0.761639	0.553188	4.87e-44	1.48e-43
Arid5a	1041	11527	0.50048	0.409966	7.44e-09	7.89e-09
Npas2	992	15525	0.75504	0.552157	9.17e-39	2.44e-38
Pou3f3	1049	11196	0.496663	0.398193	2.89e-10	3.22e-10
Stat4	1036	17020	0.817568	0.605328	2e-47	6.9e-47
Klf7	1050	17508	0.889524	0.622684	4.4e-82	2.75e-80
Creb1	1033	8519	0.452081	0.302984	6.28e-23	1.05e-22
Sp110	1067	17695	0.880037	0.629335	1.57e-73	1.91e-72
Sp100	1050	5317	0.290476	0.189103	7.36e-15	9.46e-15
Gbx2	1074	11882	0.547486	0.422591	8.21e-16	1.1e-15
Twist2	1088	15177	0.729779	0.53978	1.63e-36	3.98e-36
En1	1012	16457	0.790514	0.585304	5.21e-42	1.51e-41
Elk4	1048	14312	0.730916	0.509016	6.09e-47	2e-46
Sox13	1029	10716	0.482993	0.381122	7.45e-11	8.43e-11
Myog	1004	18019	0.899402	0.640858	1.09e-76	2.18e-75
Elf3	1014	17545	0.851085	0.624	9.47e-56	4.23e-55
Zfp281	988	18240	0.897773	0.648718	8.29e-71	8.65e-70
Nr5a2	1067	18170	0.895033	0.646228	1.55e-75	2.51e-74
Lhx9	1046	10831	0.500956	0.385212	1.12e-13	1.37e-13
Lhx4	1041	12865	0.591739	0.457552	1.95e-17	2.75e-17
Prrx1	1007	10223	0.470705	0.363588	9.67e-12	1.12e-11
Pou2f1	1026	11410	0.524366	0.405804	6.57e-14	8.13e-14
Rxrg	1039	16145	0.794033	0.574208	7.51e-49	2.7e-48
Lmx1a	1063	11810	0.535278	0.420031	1.42e-13	1.73e-13
Pbx1	1058	12759	0.571834	0.453782	4.67e-14	5.83e-14
Usf1	975	14989	0.742564	0.533094	6.43e-40	1.75e-39
Ahctf1	1028	15109	0.730545	0.537362	9.06e-36	2.12e-35
Hlx	1021	10317	0.468168	0.366931	8.87e-11	9.98e-11
Esrrg	1019	16605	0.822375	0.590568	5.07e-55	2.13e-54
Atf3	1025	13913	0.643902	0.494825	4.88e-21	7.65e-21
Irf6	1036	13581	0.679537	0.483017	5.79e-36	1.37e-35
Gata3	1019	11304	0.537782	0.402034	1.2e-17	1.71e-17
Lhx3	1046	15270	0.714149	0.543088	1.06e-28	2.11e-28
Rxra	1086	18338	0.907919	0.652203	3.72e-83	3.26e-81
Gfi1b	983	16672	0.790437	0.592951	3.21e-38	8.37e-38
Barhl1	1053	15156	0.699905	0.539033	1.43e-25	2.56e-25
Prrx2	1042	13128	0.610365	0.466906	9.67e-20	1.44e-19
Lmx1b	1040	11089	0.516346	0.394388	7.55e-15	9.67e-15
Lhx6	973	11050	0.504625	0.393001	4.44e-12	5.2e-12
Lhx2	979	10908	0.469867	0.38795	3.27e-07	3.34e-07
Nr4a2	1063	15751	0.746002	0.560195	8.02e-35	1.85e-34
Tbr1	1059	13945	0.664778	0.495963	1.75e-27	3.39e-27
Dlx1	1042	11632	0.520154	0.4137	1.27e-11	1.46e-11
Dlx2	1115	11302	0.493274	0.401963	1.78e-09	1.94e-09
Atf2	1077	10463	0.493036	0.372124	2.43e-15	3.19e-15
Evx2	1083	10641	0.462604	0.378454	3.28e-08	3.4e-08
Hoxd13	1040	14148	0.657692	0.503183	6.19e-23	1.04e-22
Hoxd11	1054	11981	0.564516	0.426112	1.09e-18	1.59e-18
Hoxd10	1041	12953	0.613833	0.460682	2.57e-22	4.24e-22
Hoxd9	1009	12117	0.582755	0.430949	2.16e-21	3.41e-21
Hoxd8	1087	11673	0.525299	0.415158	7.77e-13	9.22e-13
Hoxd3	1010	12847	0.587129	0.456912	4.14e-16	5.65e-16
Hoxd1	1016	10818	0.500984	0.384749	1.74e-13	2.11e-13
Nfe2l2	1027	15583	0.748783	0.55422	8.43e-37	2.09e-36
Phf21a	970	14044	0.630928	0.499484	6.73e-16	9.1e-16
Prdm11	1074	8583	0.494413	0.30526	1.15e-36	2.83e-36
Alx4	1033	14698	0.669894	0.522744	5.98e-21	9.35e-21
Ehf	990	17160	0.836364	0.610307	1.91e-52	7.47e-52
Elf5	1023	17615	0.863148	0.626489	1.03e-61	5.72e-61
Pax6	1025	11531	0.548293	0.410108	2.54e-18	3.66e-18
Meis2	1000	17798	0.855	0.632998	2.7e-53	1.07e-52
Nkx2-4	1038	14107	0.691715	0.501725	4.2e-34	9.43e-34
Nkx2-2	1036	14249	0.675676	0.506775	3.88e-27	7.45e-27
Foxa2	1053	16492	0.784425	0.586549	1.32e-40	3.71e-40
Vsx1	1033	11636	0.538238	0.413842	3.48e-15	4.52e-15
Sox12	1050	15301	0.732381	0.54419	8.6e-35	1.96e-34
Tgif2	1004	15096	0.697211	0.536899	2.7e-24	4.71e-24
Mafb	1057	18061	0.879849	0.642352	1.17e-66	8.66e-66
Mybl2	1080	8173	0.425926	0.290678	2.49e-20	3.78e-20
Hnf4a	1033	18114	0.891578	0.644237	7.62e-72	8.14e-71
Snai1	1002	14962	0.690619	0.532134	1.4e-23	2.41e-23
Cebpb	1006	14358	0.692843	0.510652	1.13e-30	2.34e-30
Gata5	1011	11301	0.513353	0.401928	2.53e-12	2.97e-12
Tcfl5	1031	13323	0.777886	0.473841	8.61e-86	3.77e-83
Gmeb2	1099	6496	0.387625	0.231035	7.83e-30	1.6e-29
Sox18	1019	12665	0.599607	0.450439	6.93e-21	1.08e-20
Gata1	1018	14752	0.680747	0.524665	3.49e-23	5.92e-23
Elk1	1053	14904	0.752137	0.530071	5.38e-48	1.89e-47
Zfp300	1015	12844	0.578325	0.456805	3.05e-14	3.84e-14
Rhox6	1032	11137	0.522287	0.396095	1e-15	1.34e-15
Rhox11	1053	15950	0.754036	0.567272	2.95e-35	6.86e-35
Elf4	991	16679	0.826438	0.5932	1.5e-54	6.18e-54
Zic3	1036	18051	0.90251	0.641996	1.48e-80	4.62e-79
Sox3	1011	18242	0.898121	0.648789	1.47e-72	1.65e-71
Mecp2	1138	14347	0.677504	0.510261	4.32e-29	8.65e-29
Arx	969	14542	0.688338	0.517196	2.27e-26	4.18e-26
Zfx	1036	18160	0.906371	0.645873	1.37e-81	6.56e-80
Ar	1058	17602	0.864839	0.626027	6.38e-65	4.11e-64
Foxo4	1038	15274	0.709056	0.54323	7.25e-27	1.37e-26
Pou3f4	1079	12040	0.532901	0.428211	1.44e-11	1.65e-11
Hdx	1076	13576	0.642193	0.48284	7.03e-25	1.24e-24
Zfp711	1027	17270	0.880234	0.614219	2.5e-78	5.47e-77
Esx1	1031	10569	0.463628	0.375894	1.76e-08	1.84e-08
Klf8	1020	17550	0.897059	0.624178	1.73e-84	3.8e-82
Bhlhe22	1038	13700	0.631985	0.48725	3.88e-20	5.84e-20
Mecom	1034	14481	0.666344	0.515026	5.52e-22	9.02e-22
Sox2	957	17763	0.84953	0.631753	4.85e-49	1.77e-48
Elf2	1040	16411	0.797115	0.583668	1.43e-46	4.62e-46
Foxo1	1049	17059	0.809342	0.606715	9.67e-44	2.92e-43
Sohlh2	1034	13384	0.725338	0.476011	2.32e-57	1.14e-56
Shox2	1060	11298	0.517925	0.401821	7.3e-14	8.98e-14
Etv3	1009	15876	0.784936	0.564641	3.78e-47	1.26e-46
Zbtb7b	1018	17165	0.86444	0.610485	2.33e-69	2.27e-68
Arnt	1019	15962	0.812561	0.567699	1.33e-59	7.02e-59
Nhlh2	1057	17337	0.84106	0.616602	1.33e-55	5.84e-55
Alx3	1053	10941	0.506173	0.389124	4.46e-14	5.58e-14
Pitx2	1018	13285	0.647348	0.47249	4.21e-28	8.19e-28
Lef1	1009	15974	0.778989	0.568126	2.93e-43	8.74e-43
Lhx8	1056	15278	0.716856	0.543372	7.44e-30	1.52e-29
Pou3f2	1034	10817	0.476789	0.384714	3.73e-09	4e-09
Klf4	1033	18066	0.903195	0.642529	1.44e-80	4.62e-79
Jun	1045	10837	0.516746	0.385425	4.11e-17	5.73e-17
Dmbx1	1012	12170	0.603755	0.432834	1e-26	1.88e-26
Zfp691	1093	16836	0.84355	0.598784	6.4e-67	5e-66
Foxj3	1014	17532	0.857002	0.623537	5.45e-59	2.84e-58
Foxo6	1085	15477	0.712442	0.55045	6.82e-27	1.29e-26
Pou3f1	1049	12272	0.558627	0.436462	8.38e-15	1.07e-14
Mtf1	1085	12497	0.674654	0.444464	1.1e-50	4.08e-50
Zscan20	1034	12596	0.599613	0.447985	1.01e-21	1.63e-21
Gmeb1	1053	5448	0.324786	0.193762	6.31e-23	1.05e-22
E2f2	1051	12908	0.751665	0.459082	5.86e-80	1.61e-78
Pax7	1048	9538	0.429389	0.339225	2.73e-09	2.94e-09
Hes2	1038	14626	0.714836	0.520184	3.72e-36	8.96e-36
Trp73	1022	15530	0.758317	0.552335	5.91e-41	1.69e-40
Hes5	1027	15696	0.808179	0.558239	6.16e-62	3.46e-61
Gbx1	1057	11403	0.528855	0.405555	2.7e-15	3.52e-15
En2	1040	13286	0.575	0.472526	9.88e-11	1.11e-10
Mnx1	1004	10634	0.469124	0.378205	8.16e-09	8.61e-09
Fosl2	1016	12775	0.601378	0.454351	2.95e-20	4.46e-20
Nkx1-1	1038	10598	0.453757	0.376925	7.15e-07	7.28e-07
Hmx1	1049	11309	0.532888	0.402212	6.05e-17	8.39e-17
Msx1	1053	11393	0.525166	0.4052	1.45e-14	1.83e-14
Nkx3-2	1050	17748	0.875238	0.63122	1.6e-68	1.4e-67
Phox2b	1032	10220	0.442829	0.363481	2.76e-07	2.84e-07
Gsx2	1053	10703	0.483381	0.380659	3.23e-11	3.69e-11
Clock	991	15466	0.75782	0.550059	1.57e-40	4.38e-40
Nkx6-1	1024	11026	0.470703	0.392147	6.1e-07	6.23e-07
Barhl2	1018	10103	0.439096	0.35932	3.02e-07	3.1e-07
Hnf1a	1026	11670	0.55848	0.415051	1.56e-19	2.31e-19
Tbx3	1031	15240	0.744908	0.542021	1.2e-39	3.24e-39
Tbx5	1010	15588	0.767327	0.554398	1.73e-43	5.2e-43
Lhx5	1003	11140	0.508475	0.396202	1.85e-12	2.19e-12
Mlxip	1027	14077	0.69815	0.500658	2.04e-36	4.96e-36
Cux1	1041	12737	0.604227	0.453	8.23e-22	1.33e-21
Zkscan1	1029	13260	0.624879	0.471601	4.31e-22	7.06e-22
Gm5294	1025	15114	0.72	0.53754	7.63e-32	1.62e-31
Uncx	1089	12484	0.573003	0.444002	6.24e-17	8.62e-17
Mafk	1031	14626	0.674103	0.520184	9.38e-23	1.55e-22
Foxk1	1073	16906	0.794035	0.601273	5.41e-40	1.48e-39
Bhlha15	1021	16305	0.766895	0.579898	8.19e-35	1.88e-34
Zkscan5	1030	15627	0.741748	0.555785	7.91e-34	1.76e-33
Pdx1	1041	13239	0.617675	0.470854	1.19e-20	1.84e-20
Cdx2	1117	12366	0.573859	0.439805	1.44e-18	2.08e-18
Dlx5	1042	10554	0.479846	0.37536	1.81e-11	2.07e-11
Foxp2	1014	14847	0.678501	0.528044	1.33e-21	2.13e-21
Pax4	1010	17266	0.849505	0.614077	8.17e-59	4.21e-58
Irf5	1076	13014	0.621747	0.462852	1.14e-24	2.01e-24
Creb3l2	1061	16033	0.836004	0.570224	4.74e-74	6.29e-73
Nobox	1015	12983	0.618719	0.461749	7.71e-23	1.28e-22
Hoxa1	1076	10860	0.499071	0.386243	1.97e-13	2.37e-13
Hoxa2	982	11943	0.510183	0.424761	1.43e-07	1.48e-07
Hoxa3	1011	11971	0.536103	0.425757	4.81e-12	5.62e-12
Hoxa4	1041	11153	0.486071	0.396664	1.09e-08	1.15e-08
Hoxa5	1060	11076	0.49434	0.393925	9.35e-11	1.05e-10
Hoxa6	1030	11650	0.53301	0.41434	5.43e-14	6.76e-14
Hoxa7	1022	12406	0.593933	0.441228	7.33e-22	1.19e-21
Hoxa9	1026	16305	0.800195	0.579898	5.68e-49	2.05e-48
Hoxa10	1053	12918	0.608737	0.459437	1.55e-21	2.47e-21
Hoxa11	1018	14730	0.724951	0.523882	5.51e-38	1.41e-37
Hoxa13	1057	13048	0.600757	0.464061	2.32e-18	3.35e-18
Evx1	992	11084	0.498992	0.39421	5.57e-11	6.31e-11
Atoh1	1034	18284	0.889749	0.650283	6.67e-68	5.61e-67
Tcf7l1	1025	15501	0.746341	0.551303	8.14e-37	2.04e-36
Tlx2	1034	14045	0.624758	0.49952	2.34e-15	3.08e-15
Lbx2	967	10970	0.501551	0.390155	5.72e-12	6.67e-12
Vax2	1020	10618	0.476471	0.377636	3.23e-10	3.58e-10
Noto	1043	11378	0.534995	0.404666	9.19e-17	1.27e-16
Figla	1065	17660	0.869484	0.62809	2.91e-67	2.36e-66
Mitf	1011	15044	0.769535	0.53505	7.38e-52	2.86e-51
Foxp1	1046	14843	0.66348	0.527901	3.46e-18	4.97e-18
Bhlhe40	1009	17793	0.874133	0.63282	1.19e-64	7.44e-64
Zfp637	1044	10180	0.409962	0.362059	0.00184449	0.00184449
Nanog	1041	10955	0.512008	0.389622	5.28e-15	6.8e-15
Foxj2	1053	15988	0.759734	0.568624	6.23e-37	1.57e-36
Etv6	1019	17387	0.850834	0.61838	4.33e-58	2.18e-57
Sox5	1020	15323	0.72549	0.544973	3.1e-31	6.53e-31
Bhlhe41	1003	12517	0.675972	0.445176	2.85e-47	9.59e-47
Zfp128	1019	8421	0.416094	0.299499	1.02e-14	1.3e-14
Mzf1	1088	17143	0.854779	0.609702	3.01e-68	2.59e-67
Obox1	1042	12508	0.618042	0.444855	3.69e-28	7.21e-28
Obox3	1045	10927	0.509091	0.388626	1.25e-14	1.58e-14
Obox5	1059	12014	0.576015	0.427286	1.92e-21	3.05e-21
Obox6	1034	12138	0.60058	0.431696	1.17e-26	2.17e-26
Crx	1028	15732	0.756809	0.559519	3.73e-38	9.68e-38
Meis3	986	17991	0.868154	0.639862	8.33e-57	4.01e-56
Mypop	1031	11634	0.641125	0.413771	3.97e-47	1.32e-46
Dmrtc2	1022	12821	0.591977	0.455987	1.31e-17	1.85e-17
Pou2f2	1045	15649	0.725359	0.556567	2.91e-28	5.75e-28
Cic	1021	16549	0.778648	0.588576	2.46e-36	5.95e-36
Usf2	1010	13857	0.708911	0.492834	1.33e-42	3.94e-42
Cebpg	1037	10131	0.449373	0.360316	8.09e-09	8.55e-09
Cebpa	1064	10968	0.477444	0.390084	1.43e-08	1.5e-08
Irf3	1020	15677	0.733333	0.557563	4.7e-30	9.66e-30
Dbp	965	15353	0.73057	0.54604	5.05e-31	1.06e-30
Myod1	1034	18092	0.897485	0.643454	2.57e-76	4.51e-75
Dbx1	1047	10627	0.467049	0.377956	8.95e-09	9.42e-09
Nr2f2	1019	15918	0.757605	0.566134	7.7e-36	1.81e-35
Arnt2	1051	13195	0.609895	0.469289	3.39e-19	4.95e-19
Crebzf	1032	4469	0.25	0.158943	1.85e-13	2.24e-13
Phox2a	989	10762	0.451972	0.382758	1.3e-05	1.31e-05
Arntl	1033	14301	0.74153	0.508625	4.65e-51	1.76e-50
Sox6	1074	17891	0.873371	0.636305	2.4e-66	1.7e-65
Hmx3	1011	15797	0.780415	0.561831	2.47e-46	7.89e-46
Hmx2	1038	11748	0.544316	0.417826	9.31e-16	1.25e-15
Nkx1-2	1134	10364	0.45679	0.368603	2.91e-09	3.14e-09
Msx3	1043	11154	0.489933	0.3967	2.39e-09	2.58e-09
Irf7	1031	16606	0.787585	0.590604	1.23e-39	3.3e-39
Ascl2	1028	18265	0.898833	0.649607	6.52e-74	8.4e-73
Esr1	1031	14989	0.747818	0.533094	3.31e-44	1.01e-43
Plagl1	1091	17337	0.883593	0.616602	4.93e-84	7.2e-82
Olig3	1046	10585	0.48088	0.376463	1.63e-11	1.86e-11
Myb	1014	17570	0.864892	0.624889	6.19e-63	3.71e-62
Tcf21	1130	17970	0.870796	0.639115	1.04e-66	7.88e-66
Hey2	1024	15213	0.791016	0.541061	2.11e-60	1.14e-59
Foxo3	1056	15048	0.706439	0.535192	7.8e-29	1.55e-28
Nr2e1	1040	17416	0.842308	0.619412	2.67e-54	1.08e-53
Egr2	1015	18091	0.899507	0.643419	2.33e-76	4.25e-75
Arid5b	1031	9394	0.42289	0.334104	6e-09	6.39e-09
Arid3a	1030	15558	0.745631	0.553331	4.24e-36	1.01e-35
Tcf3	1006	18303	0.902584	0.650958	2.61e-74	3.68e-73
Hmg20b	1031	11200	0.521823	0.398336	3.93e-15	5.08e-15
Rfx4	990	15605	0.758586	0.555002	6.21e-39	1.66e-38
Spic	1046	18149	0.887189	0.645481	2.69e-69	2.51e-68
Elk3	1085	15703	0.804608	0.558488	3.95e-63	2.4e-62
Nr2c1	1022	17570	0.867906	0.624889	2.87e-65	1.9e-64
Alx1	1039	14524	0.692012	0.516556	1.87e-29	3.79e-29
Myf6	971	17661	0.858908	0.628125	7.89e-56	3.56e-55
Hmga2	1001	11184	0.512488	0.397766	6.94e-13	8.26e-13
Stat6	1049	15958	0.768351	0.567557	1.25e-40	3.54e-40
Irf2	993	15673	0.741188	0.557421	6.89e-32	1.47e-31
Jund	1044	13817	0.659004	0.491411	9.11e-27	1.71e-26
Nr2f6	1034	17935	0.888781	0.63787	4.26e-73	5.05e-72
Isx	1057	10210	0.444655	0.363126	1.08e-07	1.12e-07
Rfx1	1055	17078	0.843602	0.607391	6.13e-61	3.36e-60
Klf1	999	17845	0.872873	0.634669	2.5e-62	1.42e-61
Junb	1026	11494	0.538986	0.408792	1.76e-16	2.41e-16
Irx3	987	15991	0.74772	0.568731	1.55e-30	3.2e-30
Irx5	1056	13371	0.610795	0.475549	5.58e-18	7.98e-18
Irx6	1066	10001	0.450281	0.355692	4.74e-10	5.19e-10
Ctcf	1049	17802	0.877979	0.63314	2.64e-69	2.51e-68
Terf2	1050	14740	0.705714	0.524238	5.74e-32	1.23e-31
Foxc2	1010	15331	0.737624	0.545257	3.4e-35	7.87e-35
Foxl1	1036	14949	0.685328	0.531671	5.5e-23	9.26e-23
Rarb	978	17968	0.870143	0.639044	9.61e-58	4.79e-57
Otx2	1003	12423	0.601196	0.441832	3.05e-23	5.22e-23
Cebpe	1052	12134	0.572243	0.431554	2.73e-19	4.02e-19
Homez	1033	4822	0.265247	0.171498	1.5e-13	1.82e-13
Irf9	983	13641	0.621567	0.485151	3.77e-17	5.27e-17
Gata4	1075	17251	0.837209	0.613543	7.77e-56	3.55e-55
Sox7	1014	12515	0.593688	0.445104	1.26e-20	1.94e-20
Hmbox1	1021	11966	0.554358	0.425579	4.95e-16	6.73e-16
Nkx2-6	1038	14623	0.678227	0.520077	3.7e-24	6.4e-24
Nkx3-1	1035	15113	0.722705	0.537504	4.42e-33	9.62e-33
Egr3	1023	17839	0.898338	0.634456	1.87e-80	5.46e-79
Klf12	1010	18040	0.89901	0.641605	1.51e-76	2.87e-75
Sox21	997	12586	0.597793	0.44763	1.15e-20	1.78e-20
Zic5	1028	17464	0.889105	0.621119	5.15e-81	1.88e-79
Zic2	1007	17562	0.896723	0.624604	6.05e-83	4.42e-81
Tbx20	1019	14959	0.733072	0.532027	3.11e-38	8.15e-38
Barx2	1025	10088	0.449756	0.358786	4.36e-09	4.65e-09
Fli1	1018	15975	0.77112	0.568162	1.88e-40	5.22e-40
Ets1	1039	17952	0.888354	0.638475	8.23e-73	9.49e-72
Pknox2	1021	17897	0.864838	0.636519	2.89e-58	1.47e-57
Zfp202	1029	17053	0.856171	0.606501	6.05e-67	4.82e-66
Bsx	1009	10655	0.487611	0.378952	5.96e-12	6.92e-12
Pou2f3	1032	11765	0.532946	0.41843	4.27e-13	5.11e-13
Isl2	1059	10731	0.483475	0.381655	4.64e-11	5.28e-11
Arid3b	1026	13310	0.617934	0.473379	7.48e-20	1.12e-19
Nr2e3	1030	11691	0.552427	0.415798	6.22e-18	8.87e-18
Smad3	977	14775	0.717503	0.525483	2.13e-33	4.67e-33
Rora	956	15064	0.736402	0.535761	4.73e-36	1.13e-35
Foxb1	1017	15003	0.698132	0.533592	9.17e-26	1.66e-25
Tcf12	968	18341	0.885331	0.65231	2.81e-60	1.5e-59
Rfx7	1011	15732	0.779426	0.559519	1.04e-46	3.37e-46
Gcm1	1033	16325	0.834463	0.58061	2.01e-66	1.45e-65
Zic1	1019	17615	0.890088	0.626489	2.15e-78	4.97e-77
Sox14	1023	15662	0.73998	0.55703	1.62e-32	3.5e-32
Eomes	1027	15059	0.733204	0.535583	2.96e-37	7.49e-37
Zfp105	1019	15887	0.780177	0.565032	2.08e-45	6.55e-45
Xbp1	980	10806	0.565306	0.384323	2.63e-29	5.3e-29
Meis1	997	17836	0.861585	0.634349	3.35e-56	1.54e-55
Otx1	1007	12950	0.631579	0.460575	1.03e-26	1.92e-26
Ebf1	1081	17644	0.86679	0.627521	1.02e-66	7.81e-66
Sox30	997	13002	0.590772	0.462425	1.83e-15	2.42e-15
Prop1	1039	10350	0.46872	0.368105	8.45e-11	9.54e-11
Tcf7	1009	18050	0.867195	0.64196	1.24e-56	5.92e-56
Srebf1	1065	17237	0.837559	0.613045	1.15e-55	5.11e-55
Hes7	1027	14259	0.779942	0.507131	4.69e-70	4.78e-69
Trp53	977	15356	0.734903	0.546146	6.75e-33	1.46e-32
Sox15	1016	11272	0.515748	0.400896	4.2e-13	5.04e-13
Bcl6b	998	17663	0.870741	0.628196	5.73e-64	3.54e-63
Zfp3	979	14800	0.775281	0.526372	1.74e-56	8.1e-56
Mnt	1063	14431	0.751646	0.513248	3.79e-55	1.63e-54
Hic1	1041	18256	0.898175	0.649287	2.09e-74	3.05e-73
Sebox	1058	12020	0.536862	0.427499	2.4e-12	2.82e-12
Hnf1b	1073	11601	0.542404	0.412597	5.8e-17	8.07e-17
Lhx1	1070	11278	0.524299	0.40111	1.65e-15	2.18e-15
Tbx2	1035	18158	0.863768	0.645801	1.7e-54	6.94e-54
Tbx4	1021	16053	0.77571	0.570936	2.07e-41	5.97e-41
Hlf	1073	8608	0.39795	0.306149	4.3e-10	4.72e-10
Dlx3	1023	10552	0.469208	0.375289	2.12e-09	2.3e-09
Dlx4	997	10159	0.454363	0.361312	3.45e-09	3.71e-09
Zfp652	980	14040	0.647959	0.499342	3.83e-20	5.78e-20
Hoxb13	1036	12818	0.621622	0.455881	9.26e-26	1.67e-25
Hoxb8	1037	11531	0.55352	0.410108	8.61e-20	1.28e-19
Hoxb7	996	11890	0.546185	0.422876	1.84e-14	2.32e-14
Hoxb6	1016	10597	0.495079	0.376889	6.53e-14	8.1e-14
Hoxb5	1018	11375	0.475442	0.40456	7.24e-06	7.27e-06
Hoxb4	990	11376	0.482828	0.404595	1.07e-06	1.08e-06
Hoxb3	1025	11473	0.507317	0.408045	3.27e-10	3.62e-10
Rara	1002	17887	0.88024	0.636163	2.69e-66	1.84e-65
Stat3	1025	16164	0.770732	0.574884	4.48e-38	1.15e-37
Mlx	1030	17479	0.864078	0.621652	8.25e-65	5.24e-64
Etv4	1016	15499	0.781496	0.551232	3.11e-51	1.19e-50
Meox1	1081	10943	0.499537	0.389195	6.18e-13	7.38e-13
Foxj1	1033	15892	0.757986	0.56521	8.45e-37	2.09e-36
Mafg	1058	14942	0.692817	0.531422	1.08e-25	1.94e-25
Gli3	1044	17956	0.889847	0.638617	3.9e-74	5.34e-73
Sox4	971	15643	0.727085	0.556354	5.33e-27	1.01e-26
E2f3	1092	17616	0.89011	0.626525	9.82e-84	1.08e-81
Irf4	1084	12206	0.612546	0.434115	7.25e-31	1.51e-30
Foxc1	1054	16574	0.76945	0.589465	1.21e-33	2.67e-33
Barx1	1042	10138	0.452975	0.360565	2.18e-09	2.36e-09
Nfil3	1026	11847	0.547758	0.421347	1.51e-15	2e-15
Msx2	1076	10774	0.508364	0.383185	3.21e-16	4.4e-16
Pitx1	954	13201	0.63522	0.469502	5.41e-24	9.33e-24
Neurog1	1036	13675	0.638031	0.486361	6.5e-22	1.06e-21
Irx2	1028	13379	0.604086	0.475833	6.53e-16	8.86e-16
Irx4	1021	11211	0.523017	0.398727	3.76e-15	4.88e-15
Nr2f1	1060	16290	0.800943	0.579365	4.65e-51	1.76e-50
Otp	1060	9904	0.436792	0.352242	2.57e-08	2.68e-08
Foxd1	1008	15239	0.707341	0.541985	4.92e-26	8.94e-26
Osr1	1059	15963	0.802644	0.567735	1.3e-56	6.13e-56
Mycn	1020	15686	0.795098	0.557883	4.11e-55	1.75e-54
Id2	1032	14619	0.731589	0.519935	1.95e-42	5.7e-42
Sox11	1011	17290	0.811078	0.61493	4.14e-40	1.14e-39
Hbp1	1056	14127	0.668561	0.502436	1.19e-26	2.19e-26
Meox2	959	11011	0.493222	0.391614	3.74e-10	4.12e-10
Etv1	1042	15222	0.775432	0.541381	1.55e-53	6.18e-53
Foxg1	1068	16562	0.801498	0.589039	1.2e-47	4.18e-47
Nkx2-1	1064	14630	0.680451	0.520326	2.53e-25	4.49e-25
Nkx2-9	1031	15569	0.752667	0.553722	1.12e-38	2.95e-38
Six6	1030	13150	0.618447	0.467689	1.59e-21	2.53e-21
Six1	959	9380	0.421272	0.333606	3.03e-08	3.14e-08
Six4	1015	11353	0.503448	0.403777	3.13e-10	3.48e-10
Zbtb1	1029	12044	0.724976	0.428353	1.31e-79	3.37e-78
Max	989	15308	0.758342	0.544439	1.49e-42	4.38e-42
Zfp410	1052	16756	0.815589	0.595938	4.83e-51	1.81e-50
Jdp2	1051	16851	0.810657	0.599317	2.64e-47	8.98e-47
Esrrb	1028	18223	0.900778	0.648113	7.14e-76	1.2e-74
Gsc	1062	11688	0.561205	0.415692	1e-20	1.56e-20
Sp4	1043	17837	0.897411	0.634385	3.2e-81	1.28e-79
Dnajc21	976	17501	0.866803	0.622435	7.4e-63	4.38e-62
Osr2	1089	16200	0.789715	0.576164	3.8e-48	1.34e-47
Myc	1018	16575	0.799607	0.589501	1.38e-44	4.28e-44
Sox10	1057	16492	0.79281	0.586549	2.84e-44	8.77e-44
Atf4	1052	14530	0.704373	0.516769	6.36e-34	1.42e-33
Tef	1043	9260	0.442953	0.329338	6.98e-14	8.61e-14
Srebf2	1034	15292	0.749516	0.54387	6.47e-41	1.84e-40
Dbx2	1083	10438	0.486611	0.371234	3.54e-14	4.44e-14
Vdr	1031	16561	0.824442	0.589003	3.45e-57	1.68e-56
Atf1	1027	12303	0.615385	0.437564	2.92e-29	5.88e-29
Pou6f1	1061	12101	0.572102	0.43038	1.15e-19	1.7e-19
Zfp740	1000	17859	0.885	0.635167	1.18e-69	1.17e-68
Rarg	1002	17810	0.878244	0.633425	2.53e-66	1.76e-65
Sp1	1028	16536	0.861868	0.588114	4.02e-79	9.78e-78
Atf7	1018	10425	0.488212	0.370772	7.42e-14	9.11e-14
Hoxc13	1012	13155	0.634387	0.467866	1.7e-25	3.04e-25
Hoxc12	1037	12374	0.611379	0.44009	2.06e-27	3.98e-27
Hoxc11	1040	12373	0.548077	0.440054	7.21e-12	8.35e-12
Hoxc10	1062	14925	0.693974	0.530818	2.45e-26	4.47e-26
Hoxc5	1050	10310	0.441905	0.366682	9.94e-07	1.01e-06
Hoxc9	1024	16029	0.755859	0.570082	4.13e-34	9.32e-34
Hoxc8	1007	12479	0.591857	0.443824	2.31e-20	3.53e-20
Hoxc6	1005	11328	0.477612	0.402888	2.83e-06	2.85e-06
Hoxc4	1009	11053	0.469772	0.393107	1.2e-06	1.22e-06
Zfp263	1022	17598	0.870841	0.625885	1.77e-66	1.29e-65
Glis2	1064	17060	0.87594	0.60675	9.14e-82	5.01e-80
Cebpd	1022	10653	0.505871	0.378881	7.34e-16	9.89e-16
Tbx1	1021	14592	0.674829	0.518974	4.28e-23	7.24e-23
Etv5	983	15531	0.776195	0.55237	9.02e-47	2.95e-46
Bcl6	1060	18393	0.9	0.654159	1.16e-74	1.75e-73
Hes1	1005	14667	0.80398	0.521642	6.38e-75	9.98e-74
Bbx	1041	10125	0.482229	0.360102	2.67e-15	3.49e-15
Pou1f1	981	14416	0.682977	0.512715	2.37e-26	4.35e-26
Gabpa	1015	17963	0.897537	0.638866	4.34e-77	9.06e-76
Runx1	1017	17714	0.872173	0.63001	3.22e-65	2.1e-64
Erg	1095	18005	0.896804	0.64036	1.5e-81	6.56e-80
Tbp	1076	12722	0.584572	0.452466	2.01e-17	2.83e-17
Zscan10	1061	16656	0.798303	0.592382	1.03e-44	3.23e-44
Sox8	1136	11852	0.564261	0.421524	3.42e-21	5.38e-21
Nkx2-5	1032	18209	0.89438	0.647615	5.21e-72	5.71e-71
Spdef	1021	16260	0.812929	0.578298	2.33e-55	1.01e-54
Pknox1	991	15566	0.742684	0.553615	1.22e-33	2.69e-33
Rxrb	973	17998	0.879753	0.640111	1.38e-62	7.95e-62
Zbtb12	1025	15169	0.738537	0.539496	6.3e-38	1.6e-37
Pou5f1	1031	16482	0.799224	0.586193	3.28e-46	1.04e-45
Srf	1020	12083	0.591176	0.42974	3.62e-24	6.3e-24
Rfx2	1024	15498	0.772461	0.551197	2.13e-47	7.28e-47
Tgif1	1073	15192	0.704567	0.540314	4.52e-27	8.64e-27
Six3	1019	9921	0.452404	0.352847	1.43e-10	1.6e-10
Six2	1065	10447	0.480751	0.371555	1.1e-12	1.3e-12
Sry	1041	11857	0.56292	0.421702	3.36e-19	4.92e-19
Crem	1031	7936	0.392823	0.282249	7.77e-14	9.51e-14
Gata6	1005	11189	0.493532	0.397944	1.87e-09	2.03e-09
Egr1	1030	18203	0.879612	0.647402	1.03e-62	6.02e-62
Nr3c1	1076	17039	0.816914	0.606003	1.19e-48	4.24e-48
Pou4f3	1036	11634	0.548263	0.413771	1.32e-17	1.87e-17
Cdx1	1073	12438	0.596459	0.442366	3.37e-23	5.75e-23
Rax	1019	10482	0.461237	0.372799	1.67e-08	1.75e-08
Tcf4	1134	17645	0.865079	0.627556	8.13e-69	7.26e-68
Mbd1	1064	10572	0.640977	0.376	8.29e-66	5.59e-65
Setbp1	1020	10060	0.454902	0.357791	4e-10	4.4e-10
Fosl1	1032	12965	0.622093	0.461109	2.46e-24	4.3e-24
Rela	1062	18200	0.887006	0.647295	2.96e-69	2.7e-68
Esrra	1035	17498	0.868599	0.622328	1.8e-67	1.48e-66
Zbtb3	1032	17006	0.832364	0.60483	8.06e-55	3.36e-54
Rorb	1007	16037	0.804369	0.570367	1.04e-53	4.17e-53
Klf9	1056	7357	0.395833	0.261657	1.55e-20	2.37e-20
Rfx3	1077	16823	0.814299	0.598321	1.96e-50	7.21e-50
Nkx2-3	1016	15048	0.725394	0.535192	3.5e-34	7.95e-34
Pax2	1024	13759	0.633789	0.489348	7.41e-20	1.11e-19
Pitx3	1049	13550	0.653956	0.481915	3.45e-28	6.77e-28
Tcf7l2	1050	15852	0.741905	0.563787	7.93e-32	1.68e-31
Vax1	1007	10928	0.480636	0.388662	6.76e-09	7.19e-09
Emx2	1039	10455	0.447546	0.371839	9.48e-07	9.63e-07

### Sheet: TableS2
Table S2 List of ligand-related and receptor-related genes for major signaling pathways
Signaling-pathway	Ligand	Receptor
Dll-Notch	Dll4, Dll3, Dll1	Notch1, Notch2, Notch3, Notch4
Bmp-Bmpr	Bmp2, Bmp7, Bmp15, Bmp8b, Bmp8a, Bmp2k, Bmp3, Bmp10, Bmp4, Bmp1, Bmper, Bmp5, Bmp6	Bmpr2, Bmpr1b, Bmpr1a
Fgf-Fgfr	Fgf7, Fgf13, Fgf16, Fgf2, Fgfbp1, Fgf5, Fgf6, Fgf23, Fgf21, Fgf3, Fgf4, Fgf15, Fgf22, Fgf20, Fgf9, Fgf17, Fgf14, Fgf18, Fgf11, Fgf10, Fgf12, Fgf1, Fgfbp3, Fgf8	Fgfr3, Fgfrl1, Fgfr2, Fgfr1, Fgfr4
Egf-Egfr	Egfl7, Egfl6, Egf, Egfl8	Egfr
Tgfb-Tgfbr	Tgfb2, Tgfb1, Tgfb1i1, Tgfbi, Tgfb3	Tgfbrap1, Tgfbr1, Tgfbr3, Tgfbr3l, Tgfbr2
Wnt-βCatenin	Wnt6, Wnt10a, Wnt2b, Wnt4, Wnt2, Wnt16, Wnt7a, Wnt5b, Wnt11, Wnt5a, Wnt3a, Wnt9a, Wnt9b, Wnt3, Wnt7b, Wnt10b, Wnt1, Wnt8a, Wnt8b	Fzd7, Fzd5, Fzd1, Fzd10, Fzd9, Fzd4, Fzd3, Fzd2, Fzd6, Fzd8
Tnf-Tnfr	Tnfsf4, Tnfsf18, Tnfsf10, Tnfsf15, Tnfsf13b, Tnfsf11, Tnfsfm13, Tnfsf13, Tnfsf12, Tnf, Tnfsf9, Tnfsf14	Tnfrsf11a, Tnfrsf1b, Tnfrsf8, Tnfrsf9, Tnfrsf25, Tnfrsf14, Tnfrsf4, Tnfrsf18, Tnfrsf1a, Tnfrsf26, Tnfrsf22, Tnfrsf23, Tnfrsf19, Tnfrsf10b, Tnfrsf13b, Tnfrsf11b, Tnfrsf13c, Tnfrsf17, Tnfrsf12a, Tnfrsf21
Aldh1-Rar	Aldh1b1, Aldh1l1, Aldh1a3, Aldh1l2, Aldh1a2, Aldh1a1, Aldh1a7	Rarb, Rara, Rarg
SSh-Ptchd1	Ssh1, Ssh2, Ssh3	Ptchd1, Ptch2, Ptchd3, Ptch1, Ptchd4
